# Scalable transcription factor mapping uncovers the regulatory dynamics of natural and synthetic transcription factors in human T cell states

**DOI:** 10.1101/2025.10.09.681414

**Authors:** Riley D.Z. Mullins, Jesse Zaretsky, Emily Stoller, Michael Moore, Oliver Takacsi-Nagy, Oleg Shpynov, Remi Sampaleanu, Theodore L. Roth, Ansuman T. Satpathy, Robi D. Mitra, Sidharth V. Puram

## Abstract

Heterogeneous T cell states are critical in immune responses and have been explored by CRISPR-based and synthetic domain-swapped transcription factor (TF) screens, yielding novel insights and immunotherapeutics. However, a scalable strategy to map TFs in primary human T cells is lacking, which limits our understanding of the functions of critical TFs. We therefore adapted a transposon-based TF mapping strategy termed Calling Cards for primary human CD8 T cells, applying it to five key TFs with undefined binding sites in this cell type: TOX, TOX2, TCF7, SOX4, and RBPJ. To derive biological insights from these data, we developed an analytical framework to integrate TF binding with multi-omic sequencing data, revealing convergence of TOX and TCF7 binding at dynamic enhancers of memory CD8 T cells. We then identified TF co-bound gene programs related to memory and exhaustion states in addition to putative gene targets of known and unappreciated TF roles, including TOX binding at critical genes of both exhaustion and terminal effector memory differentiation. To further scale our TF analysis platform, we modified Calling Cards to create ***TFlex***: a method uniquely suited for multiplexed mapping of paralogous TFs. We applied TFlex to simultaneously map eight natural and domain-swapped TFs in primary human CD8 T cells, which demonstrated that domain-swapped TFs display emergent behavior in binding site selection and transcriptional effects on target genes that cannot be estimated as the sum of their constituent domains. Collectively, our data highlight the importance of scalable TF mapping in primary human T cells to elucidate TF function and the transcriptional regulation of cell states.
