## Supplementary Table 5 for "Scalable transcription factor mapping uncovers the regulatory dynamics of natural and synthetic transcription factors in human T cell states"

BATF_bound_and_positively_associated	BATF_bound_and_negatively_associated	FOSL1_bound_and_positively_associated	FOSL1_bound_and_negatively_associated	JUN_bound_and_positively_associated	JUN_bound_and_negatively_associated	RBPJ_bound_and_positively_associated	RBPJ_bound_and_negatively_associated	SOX4_bound_and_positively_associated	SOX4_bound_and_negatively_associated	TCF7_bound_and_positively_associated	TCF7_bound_and_negatively_associated	TOX_bound_and_positively_associated	TOX_bound_and_negatively_associated	TOX2_bound_and_positively_associated	TOX2_bound_and_negatively_associated
FAM129A	MYC	PHLDA1	CSK	DUSP4	PLEK	AUTS2	CX3CR1	CCR7	PRDM1	CCR7	ZEB2	GZMH	NELL2	DUSP4	S100A6
GZMH	S100B	DUSP5	PNISR	IFNG	GZMB	DUSP4	PROK2	KLF7	CST7	LEF1	PRDM1	PRDM1	LRRN3	FASLG	DSTN
SLAMF7	LEF1	PDE4B		GPR183	FCGR3A	FASLG	PLEK	KLHL6	SLAMF7	SUSD3	F2R	DUSP4	LEF1	TIGIT	RASGRP2
BHLHE40	BACH2	SRGN		CD28	LRRN3	BHLHE40	SELL	RCAN3	PLEK	SYDE2	CCL5	SLAMF7	MYC	GFOD1	CDKN2D
GZMB	CR2	NFKBIZ		SNX9	FGR	SLC1A4	FCRL3	PRKCA	CCL5	GPR183	GZMA	FASLG	TRABD2A	IFNG	S1PR1
DTHD1	SERINC5	RGCC		RGS1	HLA-DRB5	XCL2	S100B	CEP68	FAS	SNN	SLAMF7	NKG7	CCR7	TOX	GNLY
CCR5	SATB1	GABARAPL1		GABARAPL1	TESPA1	IL12RB2	PLAC8	PKIA	PRF1	TESPA1	CCR5	CCR5	GCNT4	TNFRSF9	GZMH
CD58	AQP3	NFKBIA		DUSP5	TGFBR3	SUSD3	ANXA2R	SLC7A6	TGFBR3	SERINC5	GZMH	CD58	BACH2	PHLDA1	GZMB
ZEB2	MAML3	HERPUD1		HNRNPLL	CCR2	GPR15	EIF2S3	C2orf40	S100A11	SPINK2	CXCR6	SLC1A4	S100A11	SLC7A5	HOPX
KLRD1	FBLN5	INSIG1		BIRC3	LGALS3BP	STX11	PPP3CC	CD55	F2R	KLF7	PRR5L	FCGR3A	CD40LG	HNRNPLL	SLAMF7
PRF1	DGKA	CYTIP		SGK1	REG4	TNFRSF9	GIMAP1	MAML2	ATP2B4	PTPRK	PLEK	PRR5L	SELL	CCDC141	CCL5
IFNG	C2orf40	ATF3		SRGN	GPR141	DUSP16	CD48	CERS6	MYBL1	CD28	RGS9	PLEK	SNN	CXCR6	CX3CR1
AKAP5	ADTRP	BAG3		NFKBIZ	OPTN	ATP2B4	RASGRP2	NOSIP	STOM	CAMK4	FGFBP2	CCL5	SERINC5	RGS1	GPR15
PRDM1	TRABD2A	BTG1		FOXO1	PLOD1	XCL1	C12orf57	IPCEF1	ACTA2	ANK3	FASLG	ZEB2	SLC40A1	CCL3	MYBL1
ANXA2	EPHX2	CHD1		ID3	SAMD3	CLSTN3	CCND3	CAMK4	ADRB2	IL23A	GNLY	S1PR5	HSBP1L1	KCNK5	TGFBR3
PIK3AP1	AGBL3	KPNA2		ICOS	DPP4	GPR68	CDKN2D	LAYN	KLRG1	FBLN5	GZMB	PIK3AP1	SATB1	GALM	CCR2
EOMES	IL7R	NFKBID		LEPROTL1	S100A11	CD58	CIRBP	RUNX2	PPP2R2B	GCNT4	C1orf21	TNFRSF9	CAMK4	TNIP3	GAB3
CD244	LDLRAP1	NR4A2		NFKBIA	CTSC	PHLDA1	KLF12	TPT1	ITGB1	PRKAR1B	CST7	GFOD1	DPP4	SRGN	GPR68
CXCR6	C1orf162	PPP1R15B		FKBP5	ANXA4	TIGIT	KLRG1	TGFBR2	EOMES	PRKCA	CX3CR1	CCL4	IL23A	DUSP5	SATB1
XCL2	SERPINF1	RBM8A		PIK3IP1	PTPN12	CDKN2A	PATL2	NFKB1	TPRG1	C2orf40	IFNG	C1orf21	SSBP2	COTL1	ADAM19
SLC27A2	BCL2	SBDS		SLC7A5	IL12RB1	SLC7A5	S1PR1	LEPROTL1	LPAR6	CEP68	FOSL2	CST7	FBLN5	ARHGAP18	ADRB2
ENTPD1	TNFSF8	SLC38A2		DUSP10	TPP1	ITPRIPL1	TXNIP	FKBP5	HOPX	RASGRF2	PRSS23	CX3CR1	RASGRF2	HLA-DMA	KLRG1
PHLDA1	ANXA2R	TIPARP		SPOCK2	KAT2B	TESC	SLAMF7	PELI1	CD58	NDFIP1	CCL4	IFNG	C2orf40	SIRPG	CFH
GFI1	FLNB	TUBA1A		CDC14A	CD8B	RGCC	PTGDR	SPTBN1	CTSC	RAB3IP	KLRD1	PRSS23	LGALS3BP	LYST	DPP4
PARVB	CLUAP1	TUBA1B		LDLRAD4	RAP1B	CCL3	MYBL1	MSL3	ANXA1	PKIA	STX11	FAS	PDE3B	MTHFD2	SMAD3
STX11	ARHGAP5	TUBB4B		RNF19A	RAB8A	CXCR6	ANXA4	FOXP1	CDC42EP3	RNF157	PTGDR	ST8SIA1	UXS1	TRIB1	ANXA1
CCL3	GCSAM	UBC		CYTIP	ARHGAP25	PERP	MCTP2	ITPKB	RCBTB2	EPHX2	PRF1	STX11	NDFIP1	SAMSN1	LPAR6
DUSP4	SNRK	YPEL5		SLA	PRKCB	GFI1	PLCG2	RASGRP2	ANXA4	LGALS3BP	TGFBR3	PTGDR	CMTM8	PPP1R16B	EVA1B
GPR137B	BCL11B			RHOH	ZAP70	CXCR3	EOMES	SETD1B	CD63	SLC7A6	TNFRSF9	TOX	SYPL1	RNF19A	SLAMF1
GCNT1	TXNIP			RORA	ACTR2	IL23R	ADTRP	ATP8A1	GBP5	PAICS	PYHIN1	ATP2B4	TMEM123	AHR	PRKCA
TNFSF14	CERS6			MALT1	AKR1A1	NCAPH	LPAR6	STK17B	GZMA	TAF4B	MAF	JAKMIP1	PKIA	SLC27A2	RHOU
TOX	GYPC			HERPUD2	ARHGEF6	COTL1	ARL4C	ATP1A1	ERN1	EEF1G	S100A11	CD160	RNF157	TANK	IQGAP2
ARAP2	IL23A			TTC39C	ATP8B4	RNF19A	NCALD	BCL11B	REEP5	MAML2	PROK2	PLCG2	BTBD11	FAM83D	RCBTB2
DUSP5	LYRM9			CBLB	BOLA1	KLHL6	RNF157	BIRC2	GZMK	FOXO1	ATP2B4	CLSTN3	PRKCA	IRF4	SUSD1
MCTP2	NAA16			ARRDC3	CASP1	DPP4	BCL2	BTG1	C1orf21	RAB3GAP1	CCR1	ACTA2	PLAC8	NAB1	PDE4A
ITGB1	OXNAD1			ASXL1	CD48	ITM2C	GIMAP7	CHD1	SETBP1	LSR	CCR2	DTHD1	SYNJ2	STK17B	ITGAL
CDC42EP3	TPP2			ATF3	CD63	SCD	TNFSF8	CHD2	PRSS23	DPEP2	USP28	TIGIT	CD55	SLA	TMEM65
COTL1	MYBL1			BCAS2	CEP78	MSC	SLAMF6	G3BP2	PDGFD	CERS6	ANXA2	FCRL3	MAML2	RELB	ARL4C
RAB27A	CCR2			BIRC2	CNPY4	CTLA4	PTGER2	GNL3	CD244	NOSIP	XCL2	EOMES	BCL2	AKIRIN2	GPR171
B4GALT5	LYAR			CD69	COG4	CCR1	CTSC	HIF1A	FAM49A	FOXP1	GPR68	MCOLN2	C1orf162	MCL1	KAT2B
XCL1				CHD2	COPE	SLAMF1	UTRN	MPP7	CFH	TOP1MT	ACTA2	NFIL3	LSR	WNK1	ORAI1
ANXA4				CLIC5	CSK	GCNT1	GIMAP5	NOP58	CCL3	RUNX2	PHLDA1	HNRNPLL	S100A10	AKAP13	RRAS2
CCR1				CTH	DAD1	BIRC3	IL32	RAB30	MCTP2	TPT1	AUTS2	ADRB2	NOSIP	CD200R1	SLFN12L
NINJ2				CXCR4	DCLRE1C	PAG1	ITGA4	TOMM20	RNF157	SESN1	ADRB2	CD244	FOXP1	CD74	CD52
LYST				CYCS	DCTPP1	FRMD4B	GIMAP2	TRABD2A	CMC1	NCK2	ITPRIPL1	TESC	PTGER2	CSF1	MFHAS1
SRGN				DNAJB4	DGUOK	CLDND1	ARHGAP25	SNN	CDKN2A	UXS1	PDGFD	RGS1	TPT1	DNAJA1	AHNAK
GLCCI1				ELF1	DRAP1	FAS	ABCD2	LEF1	NCALD	PHACTR2	C3AR1	KLRG1	IL7R	KPNA2	CISH
NEDD9				GEM	DUSP12	ATXN1	CISH	SERINC5	DPP4	HIVEP1	CD244	ENTPD1	NSMCE1	LMNB1	GRAP2
RAPGEF1				HSPH1	FERMT3	CXCR4	GIMAP8	BACH2	TPST2	NFKBIZ	RGS1	XCL2	IL4R	NAMPT	IL4
CLDND1				JMJD1C	GIMAP4	RAB27A	ITGAL	ADTRP	KAT2B	WDR89	HOPX	PLEKHG1	PRKAR1B	PTTG1	UPP1
IL12RB1				LETM2	GIMAP6	TPM4	KIAA0825	DGKA	CD70	FLNB	FRMD4B	GPR141	CCDC57	STK17A	TNFSF14
CD70				MAFF	GIMAP8	CD8A	RCBTB2	NDFIP1	CAPN12	YPEL2	GPR141	CCL3	MFHAS1	UBE2A	PDE3B
RNF19A				MEPCE	GLG1	ICOS	SH2D3C	LSR	ANTXR2	PLAC8	TOX	SPON2	RASGRP2	ZFP36L1	SERPINB6
NFATC2				MPZL3	HCST	SMAD7	UCP2	TCF7	PRKCB	MGAT4A	EOMES	EDARADD	ADSL	ENTPD1	RNF144A
IL10RA				MRPL18	HDDC2	ABCG1	USP28	PDE3B	BPGM	C1orf162	TNFRSF1B	MICAL2	SFXN1	ASB2	IL32
GLIPR1				NFKBID	ILK	FYN		CHD7	SKAP1	NFKB1	GFI1	NBEAL2	FAM117B	ICOS	FURIN
CCRL2				NUP98	IRF2	GLIPR1		SATB1	SOCS2	CDC14A	APOBEC3H	CXCR6	GPX4	LDLRAD4	XBP1
PTPN22				NXT1	LASP1	SRGN		RHOH	TXNIP	RAB43	TNIP3	DUSP5	HINT1	PTPN22
SLC7A5				OASL	LSM4	ZC3H12D		SMAP2	AOAH	ITK	CCL3	GFI1	NINJ1	PDE4D
ZBTB38				OXNAD1	LZIC	CHST11		SGTB	DUSP6	FKBP5	DUSP4	GALM	PHB2	CBLB
GPR65				PNRC1	METTL5	RUNX3		TESPA1	PATL2	AP3M2	GPR137B	TNIP3	PRMT2	AHI1
TPM4				PPP2CA	MFSD10	SYTL3		GRAMD1A	TRAF3IP3	LRRC8D	MCOLN2	SLC1A5	SESN3	BTG1
APOL6				RAB30	MITD1	IFI16		SEPT6		IL4R	MCTP2	TNFRSF1B	SF1	CKAP2
SH3KBP1				RBM8A	MLLT11	NFKBIZ		CRTC3		LYRM7	GCNT1	LLGL2	TMSB10	CRTAM
NAB1				SERTAD2	MOB3A	SAMSN1		ETS1		DNMT3A	B4GALT5	COTL1	UBXN11	GLUD1
SLA				SIAH2	MPLKIP	PTPRJ		JMJD1C		TAB2	ARHGAP18	GPR137B	VIM	PRDM1
RAB8A				SLFN11	MRPL15	REEP5		GYPC		TNFAIP8	CTSH	PMAIP1	TRAF3IP2	MYB
WNK1				TCP1	MRPL24	POLR2K		DIP2B		SFXN1	ALOX5AP	MCTP2	PASK	CCL4
AGTRAP				TIPARP	NRROS	VMP1		HIP1R		PELI1	MSC	PTPN12	CCR8	TOP2A
AP2B1				TUBA1A	NUTF2	OSTF1		HNRNPA1		SUPT3H	PTPRE	GCNT1	GNAQ	ST8SIA1
APOBEC3G				TUBA1B	PGAM1	LDLRAD4		RBMX		SEMA4D	HNRNPLL	MAP2K3	SNED1	STX11
ARHGAP18				UBE2B	PHF11	NFKB1		TAF1D		DGKD	ZFYVE28	ARHGAP18	SGTB	ITGB1
ATP8B4				ZC3H12A	POLR3GL	IL4R		CXCR6		NAA16	LDLR	IKZF2	RGS10	JAKMIP1
CAPZA1				ZC3H12D	POLR3K	TRAT1		ZEB2		RNF144A	ATXN1	PLEKHF1	MGAT4A	DTHD1
CARHSP1				ZFAND2A	PRDX3	GABARAPL1		IL18RAP		CRTC3	OPTN	PTPRE	ABRACL	FCRL3
CASP1				ZNF267	PTPN6	DUSP10		TIGIT		MSL3	CCL4L2	CAPN2	MPI	TBC1D4
CD38				PRDM1	RAD23A	TIFA		DUSP4		DOCK9	APOBEC3G	ZFYVE28	NAP1L1	CXXC5
CD63				HLA-DRB1	RAP2A	AHR		TNFRSF9		LTA4H	CTLA4	PAM	S1PR1	CD28
CHST11				PIK3AP1	RNASEH2B	LCP1		PHLDA1		ZNF639	SESN2	CASZ1	GNLY	EDARADD
CKLF				ZEB2	S1PR1	TAB2		RGCC		PAG1	RAB27A	ATXN1	FAM129A	ADTRP
CKS2				HLA-DRA	SAMHD1	SLC35E1		GPR183		ACADSB	TPM4	CCL4L2	ZNF683	NCAPH
COMMD4				JAKMIP1	SDF2L1	DEGS1		DKK3		CCDC57	LPCAT1	APOBEC3G	PROK2	GPR137B
COPE				TNFRSF9	SEC22B	GNA13		IKZF2		ZC3H7A	MTHFD2	CHST12	GPR15	PMAIP1
DYNLL1				IKZF2	SF3B4	HIF1A		RGS1		IPCEF1	SMAD7	PLOD1	GPR183	MAP2K3
ENSA				GCNT1	SIT1	CFLAR		LGALS3		BDH1	ASB2	KLF6	ANXA2	IKZF2
FAM3C				VCAM1	SPN	PARP8		DUSP16		CREBL2	RCBTB2	RAB27A	LGALS3	NDFIP1
FYN				RUNX2	SRP14	CD2		PMAIP1		ETS1	SYTL2	CMC1	ERN1	EPHX2
GALM				UBASH3B	SRPK1	RDX		COTL1		NAP1L4	KIAA1671	SLC15A4	MB21D2	CCL4L2
GPRIN3				RGS3	STAP1	NEDD9		GPR137B		PIK3CD	MAN1A1	NFATC2	SMAD3	KLF6
ICOS				RAB27A	STT3A	PREX1		IL7R		MAP4K2	GLIPR1	CTSC	ANXA1	TRIM69
IFI16				GALM	THRAP3	FURIN		ARID5B		DIP2B	PDE4A	NINJ2	LMNA	SPC24
ITGB7				SOX4	TMEM30A	STK17B		DUSP10		PCGF5	CHST11	LYST	IL12RB2	EEF1G
KATNAL1				LAYN	UBTF	SLA		FYN		DARS	APOBEC3C	ARPC5L	FRMD4B	RAB27A
LASP1				CHN1	VAMP5	RORA		GABARAPL1		LBH	CMC1	ARID5B	LPAR6	RAB3GAP1
LCP2				LDHB	ZCCHC17	RALA		RNF19A		CORO2A	CTSC	CD8A	ADAM19	IPCEF1
NFAT5				LYST	CCR5	TRAF1		AHR		RASSF3	RUNX3	LPCAT1	GABARAPL1	APOBEC3C
PARK7				PTPN22	MYBL1	HERPUD1		GNG2		RNF216	NEDD9	SMAD7	HOPX	CEP128
PARP9				NAB1	SLAMF1	FNBP1		GPR65		RASGRP2	DUSP6	ASB2	PDE4A	MTSS1
PDE4A				AARSD1	FBLN5	SIK3		TTC39C		HBS1L	SYTL3	KIF21A	CTSH	DUSP10
PDZD11				BTN2A2	RNF157	LRRFIP1		SURF4		ADSL	CD70	KIAA1671	ALOX5AP	AKAP2
PHPT1				CCDC117	LPGAT1	STAM		RORA		TNRC6C	ANXA4	PTPRJ	IL18R1	NFKBIZ
PIK3CG				CD109	PSTPIP2	ARPP19		NAP1L4		RASA2	MXD4	SRGN	FAM102A	FLNB
POMP				CEBPZ	IQGAP2	CMIP		NAA50		EPC2	SH3BP2	ITGAL	SERPINB6	RHOH
PSTPIP1				CNBD2	IL12RB2	ABRACL		NAB1		RPRD1A	APMAP	CHST11	SLAMF1	CXCR4
RAB1B				CNP	LYAR	AGO2		CRY1		NCOA3	SYNE1	PRR5	MPZL3	NFKBIA
RBM42				DDX19B	PRKCA	AKAP5		STAM		REPS1	INSIG1	SLAMF6	RCBTB2	TESPA1
RBM8A				DYNLL1	GPR171	AKIRIN1		CCSER2		ARID1B	PPP1R16B	APOBEC3C	GLIPR1	CD84
ROCK1				FAM3C	GPR68	AKIRIN2		CLK1		ATM	OSTF1	SAMD3	GPR155	YWHAQ
RTCA				IFI16	PDE3B	ATF4		HDLBP		C12orf57	KAT2B	KLRC2	SLCO3A1	HBS1L
S100A10				KIF18B	ARL4C	ATP1B3		HSPD1		C6orf226	REEP5	NEDD9	ARL4C	PPP1R2
S100A11				KLRB1	TPT1	BATF		HSPH1		CD2AP	RAPGEF1	MTSS1	INSIG1	FAM45A
SDF2L1				LMNB1	SATB1	BTG1		ICOS		CDK5RAP3	LCP1	TSEN54	GPR171	ATP9A
SH3BGRL3				MOB4	TAB2	BZW1		IFI44		CEP135	DUSP10	RUNX3	OSTF1	SEPT6
SIT1				NECAP1	CD70	C21orf91		INPP5F		CEP95	GPR65	RAB9A	PRKX	NCAPG2
SLC2A1				OAS3	ORAI1	CALR		IRF4		CHTF8	FAM83D	MXD4	GPR65	SH2D1A
SUMO1				PDLIM7	PICALM	CBLB		KLRB1		CPSF6	SAMD3	SH3BP2	ORAI1	ZC3H7A
TERF2IP				PLSCR1	MFHAS1	CD69		KPNA2		DDX5	SPN	GK5	GRAMD1B	CFLAR
TGFB1				RBM25	SLFN12L	CD74		NAMPT		EIF2B5	RAB8B	APMAP	ARF6	SH3KBP1
TIFA				RBM7	FAM8A1	CDK6		NR3C1		ELMO1	SLA	SAMSN1	SLC7A5	UBC
TMEM140				SHCBP1	AGPAT4	CISD2		ODC1		GNL3	AKIRIN2	SYNE1	RRAS2	SEPT7
TMEM179B				SMC4	C11orf68	CKAP2		PGK1		GPR155	ARPC5L	SH2D1A	NR3C1	LBH
TXNDC15				SPAG5	CES4A	CYTIP		RANGAP1		IKZF5	CKLF	REEP5	CD52	VOPP1
TXNDC17				STAT1	CST7	DDIT4		REL		JUNB	FGL2	STK39	RORA	FAM3C
UBL5				TMEM140	CTU1	DDX3X		SARNP		LUC7L3	GYG1	MYO5A	S100A6	MAPRE2
VAMP8				TMPO	E2F3	DENND1B		SRSF7		MBTPS1	HCST	GTDC1	DSTN	AGK
ZC3H12A				TNFSF13B	EBP	DR1		SYAP1		MPP7	KLRB1	IQGAP1	MMD	DNAJC8
HAPLN3				VCPKMT	FMNL1	EIF5		TUBA1A		MRPL24	ST8SIA4	PIK3R1	FURIN	RNF4
SNX9					IL2RA	ENO1		ZBED2		MTHFS	SYT11	WEE1	CYTIP	POP4
JAKMIP1					ITM2B	EPSTI1		MTSS1		NAA25	ZNF683	ARHGAP26	CMIP	ATAD5
PTPRK					MANF	FGFR1OP2		MAST4		NAP1L1	OASL	RNF19A	AGO2	BUB1
SYNJ2					PDE4A	FUT8		ENTPD1		NEMF	GPR15	FAM53B	IL2RA	C18orf32
GABARAPL1					SERPINB6	G3BP2		SLC7A5		NIPAL3	ADAM19	RAPGEF1	IL4	CARHSP1
MYB					SLC15A4	GMNN		MTHFD2		NPAT	BHLHE40	LDLRAD4	PRNP	CCNI
KDSR					SRM	GPBP1		ZC3H12D		PARP16	CLSTN3	YARS	REXO2	CCT6A
BCAS4					ZMAT3	GPRIN3		EZR		PDCD2	CD58	PPP3CC	RNF125	CD109
PAG1						HAVCR2		LDLRAD4		PNN	ENTPD1	OSBPL3	SOCS2	CD164
SNAPC1						HMGB2		IL4R		POLR1D	NBEAL2	PICALM	SRM	CHEK1
EVC2						IL2RA		BCAT1		PTCD3	CXCR3	UTRN	TMEM147	CHMP1B
CC2D1A						IRF4		KLRC3		RBM43	XCL1	SLC27A2	UPP1	CITED2
UXS1						JMJD6		RHBDD2		RFX3	ITM2C	LCP1	IL18RAP	COX17
ETV6						KLF6		SESN3		SMCHD1	PIK3AP1	CD84	PERP	COX20
FOXO1						LPIN2				SMIM20	NPC1	RFTN1	TNFSF14	DDIT4
RHOH						MKI67				TFB1M	PLOD1	TANK	PDE4D	DEK
RUNX2						MRFAP1				TLE4	SAMSN1	MSN	RELB	DENR
NFKBIA						NAB1				TUBE1	GRAMD1B	ZBTB38	DHRS13	DHPS
FKBP5						NARF				UBALD2	PTPN22	APOBEC3D	ORAI2	DKC1
PPP3CC						NDUFV2				UFL1	CD2	PIK3CG	PCBP1	DNAJB4
PRKAR1B						NFAT5				NELL2	CD9	VRK2	XBP1	EED
SPOCK2						NFIL3				LRRN3	DENND1B	ARHGAP35		EIF4E
PPP1R2						P4HA1				MYC	DOK2	PARP15		ENY2
PELI1						PKM				HAPLN3	NCALD	IDH2		FUBP1
ITK						PRDX3				HSBP1L1	GALM	MEX3C		GCA
PPP2R5C						PRNP				SELL	FAM3C	IRF4		GK
HIF1A						PSMA4				PDE9A	CD200R1	ST8SIA4		GTF2H5
TAB2						PTGER4				IL7R	SCPEP1	LAX1		HNRNPH3
HIVEP1						RAB10				RCAN3	ITGA2	HERPUD1		HNRNPK
GTDC1						RAN				ADTRP	SIRPG	RILPL2		HSPA4
CD84						RUNX2				DGKA		EPS15		IL6ST
GPR132						SAR1B				APP		ATP9A		KIF20B
NDUFV2						SAT1				TRAF3IP2		ARPC2		KNTC1
RORA						SLBP				CNKSR2		MFSD10		KPNB1
IPCEF1						SPAG9				CD55		PREX1		METTL8
LRRC8C						SPCS3				SGK1		KIF13B		MT2A
ETS1						SRSF2				NSMCE1		CFLAR		MTHFS
CYTIP						SS18L2				SATB1		SH3KBP1		NAP1L1
NR3C1						ST8SIA4				TGFBR2		IKZF3		NOP58
MAP4K5						STAT5A				RHOH		UBC		NUSAP1
HERPUD2						TFRC				MBD5		SAMD9L		OIP5
TTC39C						TMCO1				SEPT6		NAA50		OXCT1
FNBP1						UBE2D3				CBR3		BPGM		PEBP1
SIK3						UBE2K				PDE3B		NCOA2		PGAM1
STK17B						WIPF1				RGS10		SEPT7		PPID
TRMT10C						ZBED2				PPP1R2		NAB1		PPIL1
LRMP						PRDM1				UBASH3B		IL10RA		PRDX1
GNA13						LRRN3				SFMBT1		SLA		PRDX3
ABHD12						CCR7				NFATC1		VOPP1		PRIM1
ACTR8						GZMB				ITPKB		MAP4K5		PRPF38B
AGO3						ZNF683				ZBTB10		ACSL5		PSMD8
ANKRD12						ZEB2				JMJD1C		MAPRE2		PTPN11
ANXA11						NELL2				BCL2		ARHGAP25		PTPRCAP
APH1A						KLRD1				WWP1		BSG		RAD21
ASCC2						TSHZ2				RNF138		RABGAP1L		RBM8A
ATG5						IL7R				ADK		FNBP1		RSRC2
ATP2A2						CAMK4				DOCK10		HERPUD2		SAE1
ATRX						PMAIP1				CBLL1		AKIRIN2		SERTAD2
ATXN2L						TMEM123				DENND6A		PIP4K2A		SLC25A19
BIRC2						PKIA				GPX4		AGK		SNRNP27
BTBD1						CASZ1				HSPB1		MCL1		SNRPF
C1GALT1						SNAPC1				LMBR1L		MAPK1		SPAG5
CASC3						FOXO1				MBNL1		WNK1		SRSF2
CCDC174						SOX4				NSUN6		AKAP13		STARD7
CCNI						ABLIM1				SGK3		ATF7IP		SYNCRIP
CCP110						ARID5B				YEATS4		CCSER2		SYT11
CD109						FOXP1				CCR4		CD38		TMPO
CDC123						PDE3B				DKK3		CD74		TOMM34
CDC42SE1						PRKAR1B				IKZF2		CDCA7		TOPORS
CDKN1A						UBASH3B				COTL1		CSF1		TRA2A
CLEC2D						SFXN2				CASZ1		CSK		TTF2
CNBD2						NCS1				DUSP16		CTLA4		VCP
CNPY3						LEPROTL1				MEOX1		CXCR5		WDR76
COA6						SMAP2				MBOAT1		DENND1B		WSB1
COPS6						PIK3IP1				PDGFA		DOK2		ZBED2
CWC22						NOL11				CNR2		DZIP3		TSHZ2
CXCR4						WWTR1				LRIG1		GBP4		ARHGAP10
CYP20A1						MBP				NINJ2		GYG1		UBASH3B
DCAF7						ITK				ARID5B		GZMA		SFXN2
DDB1						YWHAQ				S100A10		IDI1		DNMT3A
DDI2						CDCA4				ZC3H12D		KLRK1		TSPAN5
DDX19B						FIGNL1				MTSS1		MAP3K5		PARK7
DDX21						PPP1R2				RAB9A		NFAT5		AARSD1
DDX49						RAB8A				FAM184A		PARP14		ACTL6A
DDX5						ARPC2				PGAP1		PTK2B		ACTR3
DEGS1						MFSD10				TMEM43		PTP4A2		ANAPC15
DENR						ECE1				PIK3R1		RAC1		BRCA2
DHX8						ZC3H7A				CXCR4		SERTAD3		BZW2
DIDO1						KIF13B				RAP2B		SLC9A9		CBX3
DKC1						LRRC8C				PRKX		SNTB2		CHI3L2
DNAJC21						CREBL2				FYN		STK17A		DDIT3
DNAL4						PCGF5				TIFA		SYTL3		DDX19B
DNTTIP1						MGAT4A				SH2D1A		TRPC4AP		EIF5
DOHH						SFXN1				AHR		UBE2A		ENSA
DPH3						NCOA7				UTRN		PYHIN1		HMGB1
EFCAB14						YAF2				SC5D		HLA-DRB5		HNRNPA2B1
EIF2B2						SLC35B1				ABCC1		RAB27B		HSPA8
ENY2						FAM107B				CAST		HLA-DRB1		JUN
ERH						PPIL4				RORA		MAP3K8		KIF18A
ETS2						HSPA13				GNA13		PRF1		LSM4
EVI2A						EIF3A				FBXO34		HLA-DQB1		MCM7
EWSR1						ACTR1A				ECE1		OASL		MZT1
EXOSC9						ALKBH5				LIMS1		HLA-DQA1		NAB2
FARSB						AMD1				RNF168		HLA-DRA		PELI1
FASTKD2						ANP32B				PDE4D		ARAP2		PKM
FBXL12						AP4M1				RBM33		JAZF1		PPM1G
FBXO28						APBB1IP				RELB		OPTN		RCC1
FIBP						ARIH2				MAPRE2		HLA-DMA		RFX5
FLAD1						ATAD3A				ARHGAP25		MAN1A1		RNASEH2B
FNDC3A						ATAD5				CLCN3		HLA-DMB		STAT3
FZR1						ATF2				FNBP1		ZNF80		SUB1
GBP1						BAZ1A				LRRFIP1		SGPP2		TDG
GBP4						BCAS4				SRPK2		AKAP2		TIMMDC1
GCA						BRCA2				STAM		FUT11		TUBB4B
GGCX						BTBD1				PPIL4		IFI16
GID8						BUB1				EIF3A		PPP1R16B
GSKIP						BUD13				TRAF1		TMEM43
GTF2E2						C16orf87				SIK3		TPST2
GTF2I						CAMLG				MCL1		ICOS
HBS1L						CAMTA1				DNAJC8		IGF2R
HIBCH						CBX3				BRD7		LIMS1
HIPK1						CDC37L1				WNK1		FAM83D
HNRNPD						CDC5L				WDR26		TMEM109
HSPA14						CDK12				ADPGK		GGA2
HUS1						CDK17				CAPZA1		CBLB
HYPK						CENPL				CDK17		AOAH
IFIH1						CHAMP1				CHD1		CD63
IFT52						CHD2				CHIC2		CKAP2
IGFLR1						CHD7				CLINT1		CRTAM
IKBKB						CITED2				CNOT1		DR1
ILKAP						CNBD2				DAPP1		DYNLL1
IMMT						CNOT1				EIF4G2		EED
ISCU						CNOT6L				FBXL3		GLUD1
IWS1						COQ2				HNRNPK		MYO1G
JARID2						CREBZF				KDM3A		PGAM1
JUN						DCTPP1				KHDRBS1		PHTF1
KAT5						DDX21				LGALS8		PLCXD2
KCMF1						DDX50				MBP		PPP1R12A
KIAA0232						DENND4A				MRPL14		PTPRCAP
KMT2E						DKC1				NDUFAB1		RNPEPL1
LIN37						DNAJC9				NOP58		TYMP
LPCAT3						DRG1				PIK3R5		ZNF821
MAEA						ENDOD1				RABIF		PHLDA1
MAN2B1						ENY2				RNF125		TBC1D4
MBP						EVA1C				RSRC2		CXXC5
MEAF6						FAM76B				SAT1		CCDC141
METTL8						GINM1				SH3BGRL		CXCR3
MKRN2						GK				SLC38A2		XCL1
MPHOSPH8						GLMN				SNRPG		IL6ST
MPZL3						HAUS2				SOS2		ADTRP
MRPL15						HES4				STARD3		ALCAM
MRPL32						HNRNPA2B1				STAT3		NCALD
MRPL54						HNRNPK				TBC1D8		SIRPG
MRPS23						HNRNPM				TLE3		TRIB1
MT1E						HSP90B1				TP53BP2		FANCL
MT2A						ING2				TRMT6		PAG1
MTHFD1						IWS1				VIM		TRIM69
MTHFS						JUN				MYB		CXCR4
MTRF1L						LASP1				TIAM1		SNX10
MX1						LTV1				CLDND1		HIVEP1
NAA15						MAP2K1				TAGAP		IPCEF1
NACC1						MCM7				BCL2A1		SFXN2
NDUFA13						MCUR1				CHRAC1		CEP128
NFU1						MKKS				PPP2R5C		SGK1
NGLY1						MTHFS				COL6A2		ST6GALNAC3
NOL11						NACC1				MTPN		FLNB
NRAS						NAP1L1				NAB1		SUPT3H
NUB1						NDFIP1				NR3C1		PPT1
NUDT5						NDUFS3				KDM5C		NFKBIA
NXT1						NGRN				NCOA7		CD8B
OXCT1						OSER1				ZAP70		DNMT3A
PBDC1						OXCT1				C18orf32		FUT8
PDCL						PAK2				CCNT1		HBS1L
PELP1						PBDC1				COPB1		PPP1R2
PGM2L1						PCBP1				CPM		MTX3
PHF11						PDIA3				CSNK1G3		CORO1A
PIGX						PELI1				DDI2		ZC3H7A
PNRC1						PNRC1				DPF2		KIF3B
PPP2CA						POC1A				DR1		LBH
PPP2R3C						PPP1CC				FBRS		FAM3C
PPP2R5E						PPP4C				GOLPH3		CD247
PRPS1						PREP				MED28		PARK7
PRR14						PRR14				METTL8		ZNF79
PSENEN						PSMD12				MOB4		APOBEC3F
PSMA2						PTPRA				P2RY10		RNF4
PSMB1						RAC1				PARP15		CTSS
PSMD13						RAP1B				PRRC2C		POP4
PSMD5						RC3H1				PSMD3		ANKRD36C
PSMD9						RELA				PTGER4		APTX
RAD21						RHOG				SRP68		ATP6V0E2
RAD9A						RIT1				TMUB2		BST2
RALA						RNASEK				TOM1		C18orf32
RBBP6						RNF145				TXNL1		CCND2
RBM14						ROCK1				USP12		CD164
RBM22						SCAF4				ZNF326		COX20
RBM25						SEC24A						DAD1
REXO1						SERBP1						DCPS
RNF7						SERTAD2						DCTD
RTCB						SF1						DDX60
SAMM50						SLC25A3						EIF4E
SEC23B						SLC7A1						ELMO1
SENP6						SMU1						FRYL
SERTAD2						SNRNP25						GBP1
SLAIN2						SNRNP27						GCA
SLC25A19						SPAG5						HACL1
SLC35A4						SPEN						HSP90B1
SLC39A1						SRP54						MRPL24
SLC5A6						SRP68						MTHFD1
SMARCAD1						STAT3						OGG1
SMC5						STAT5B						POLR3GL
SMG9						STK17A						PRDX3
SND1						SUCO						SAE1
SNRNP27						SUPT3H						SERTAD2
SNRPA						THRAP3						SLC25A45
SPAG7						TIPIN						STAT3
SPATA2						TMBIM1						SYNCRIP
SPNS1						TMEM248						TBC1D5
SRF						TMOD3						TMPO
SRP14						TMPO						UBE2F
SRP72						TOMM34						VAMP5
STK40						TOPORS						ZBED2
SUPT3H						TP53BP2						ZFP36L1
SYNCRIP						TRMT1						ZNF143
SYVN1						TUBG1						TIMD4
TBP						U2AF1						MTUS1
TBRG4						UBALD1						UBASH3B
TIA1						UBL3						RHOH
TIMM23						UBR4						RSBN1
TIPARP						USP12						ZEB1
TMEM87A						ZC3H15						POLR2K
TMPO						ZNFX1						CDKL1
TMUB2												GPD2
TNFSF13B												ANAPC15
TOB2												ANP32E
TOPORS												CARHSP1
TRA2B												COQ5
TRAF6												COX17
TRAT1												DHPS
TRPC4AP												FIBP
TUBA1A												HAVCR2
U2AF1L4												HNRNPA2B1
UBA3												PELI1
UBAP2												PKM
UBE2B												PTPN11
UBE2K												RAB4B
UBE2Z												RFX5
UBFD1												SMG9
USP15												TDG
VDAC2												TMX1
VRK2												TOMM34
WBP2												TRMT112
WDR83OS												UBE2E1
YEATS2
YEATS4
ZBTB17
ZC3H7A
ZCCHC10
ZHX2
ZNF511
