## Supplementary Table 6 for "Scalable transcription factor mapping uncovers the regulatory dynamics of natural and synthetic transcription factors in human T cell states"

Stemness	Terminal Effector	Effector	Acute Activation	NFkB Signaling	Exhaustion	Interferon Response	Cell Cycle	Membrane Remodeling
LEF1	CX3CR1	DPP4	RGCC	RELB	TNFRSF9	EPSTI1	MKI67	STK39
TCF7	FCGR3A	GPR15	MCL1	STAT5A	HAVCR2	IFI44	TOP2A	PIP4K2A
TRABD2A	S1PR5	CTSC	HSPH1	SLC7A5	TOX	SAMD9L	NCAPH	RAPGEF1
SELL	PRSS23	LRRN3	REL	NR3C1	FAM3C	DDX60	POC1A	ARHGAP26
SERINC5	SPON2	OSTF1	DNAJA1	SAMSN1	SIRPG	CD38	SPC24	PICALM
CCR7	PLEK	CDK6	SRSF7	LDLRAD4	LYST	PARP14	OIP5	RABGAP1L
BACH2	C1orf21	CD63	JMJD6	ATP1B3	GALM	AKAP2	HMGB2	ARAP2
FOXP1	SYNE1	ENO1	CXCR4	BIRC3	CCL4L2	GBP1	NCAPG2	NCOA2
NOSIP	KLRG1	RNF157	HSPA8	PGK1	HLA-DMA	OASL	HMGB1	MYO5A
NDFIP1	KLRD1	GZMA	HSPD1	ZC3H12D	CTLA4	ENDOD1	BUB1	MBNL1
RCAN3	PTGDR	GPR68	SAT1	PTPN22	TNIP3	GBP4	CHEK1	MAN1A1
ABLIM1	LPCAT1	TIAM1	PTGER4	RALA	CCDC141	IFI16	SPAG5	ATXN1
TPT1	GK5	CORO1A	GABARAPL1	PPP1R16B	HLA-DQA1	CD164	BRCA2	SNTB2
TMEM123	ZEB2	TESC	GPR183	GGA2	CD200R1	BST2	MCM7	ARID1B
PIK3IP1	ADRB2	ZNF683	EZR	NAA50	HNRNPLL	ZNFX1	GMNN	GPRIN3
EPHX2	GZMH	REEP5	BTG1	AHI1	CCL3	PTPRCAP	PTTG1	ATF7IP
NELL2	PTPN12	CXCR3	CHMP1B	AHR	IFNG	TYMP	TMPO	MAP3K5
MAML2	GPR141	FURIN	SMAD7	SURF4	APOBEC3C	RNASEK	DEK	RASA2
DGKA	COL6A2	SLAMF1	KLF6	AGO2	GFOD1	ECE1	RAN	MBD5
IL7R	FUT11	CDKN2A	SRSF2	DUSP16	CD74	KLRC2	ATAD5	GTDC1
HSBP1L1	RAP1B	CLSTN3	AMD1	GNG2	CSF1	CHST12	LMNB1	MEX3C
MYC	TPST2	LGALS3BP	SLC38A2	SYTL3	PHLDA1	SARNP	NUSAP1	NCOA3
SATB1	PYHIN1	DOK2	DDX3X	AKAP13	RAB27A	JAKMIP1	CARHSP1	RFX3
CAMK4	ZAP70	ACTR3	JUN	NAMPT	BATF	U2AF1	ANP32E	SOS2
ATM	SAMD3	IL2RA	JUNB	FNBP1	TBC1D4	SUSD3	KIF20B	ZFYVE28
C1orf162	PIK3R5	TPM4	CLK1	CXCR6	HSPB1	CCR1	TUBG1	ARHGAP35
TGFBR2	PRR5	IL12RB2	CHD1	STAT5B	INPP5F	DENND1B	LSM4	FRYL
EEF1G	JAZF1	ASB2	CYTIP	PDE4D	FASLG	CAPZA1	ANP32B	PTPRJ
TESPA1	LLGL2	ABRACL	EIF5	IRF4	UBE2F	PPP1CC	CDCA7	PREX1
SF1	PLOD1	CCR1	CNOT6L	TMEM43	SGPP2	KIAA1671	DNAJC9	ETS1
SNN	RAB27B	SCD	PIK3R1	STAM	ZBED2	RAB3GAP1	KIF18A	CHST11
LSR	CD244	TMCO1	CITED2	CMIP	ENTPD1	VRK2	SAE1	EPS15
RASGRP2	SLC15A4	ATP6V0E2	NFKBIZ	MAP2K3	HLA-DRB1	KPNB1	RAD21	TBC1D5
DPEP2	KLRK1	RDX	TUBA1A	GPR137B	HLA-DRA	HAPLN3	SNRNP25	SEMA4D
CEP68	APMAP	CCND2	CD69	NAP1L4	PAM	LPIN2	CDCA4	SPEN
MPP7	CD160	NCALD	DDIT3	FAS	CCL4	SEPT7	MZT1	DOCK10
MGAT4A	RNPEPL1	SFXN1	IDI1	ITPRIPL1	PARK7		WDR76	PHACTR2
KLF7	ARHGAP25	NDUFV2	G3BP2	SLC1A4	TRIB1		YEATS4	NCK2
APP	MYO1G	XCL1	SYAP1	GLUD1	ZNF79		HNRNPA2B1	IGF2R
FBLN5	SRPK2	SPCS3	SC5D	LAYN	GCNT1		MTHFD2	ANKRD36C
CHD7	CAPN2	COQ5	ODC1	SOX4	SYT11		PRDX3	MXD4
SGTB	MTSS1	PSMD8	AUTS2	CD58	CRTAM		KNTC1	CDC14A
NAA16	PPP3CC	PIK3CD	NFKBIA	CASZ1	DTHD1		SNRPG	WDR26
ITPKB	RAP2B	DAD1	TAGAP	TIFA	TSHZ2		TTF2	PIK3CG
C2orf40	MBP	LASP1	HERPUD2	CCSER2	PRDM1		CBX3	BCL2
SESN3	PRF1	PPT1	AKIRIN1	TANK	TSPAN5		CENPL	RBM33
RASGRF2	PTPRE	BSG	RHOH	STARD7	APOBEC3G		NAP1L1	EPC2
ZBTB10	TSEN54	VAMP5	DDIT4	DUSP4	ST8SIA4		CBR3	TAB2
CD55	PARP15	PRKAR1B	UBC	HDLBP	EDARADD		CISD2	KDM5C
GCNT4	SLAMF6	LGALS3	PNRC1	RNF145	HLA-DQB1		ACTL6A	SIK3
RGS10	DGKD	BST2	STK17B	UBE2D3	CBLB		PAICS	PRKCA
BCL11B	ITGB1	FIBP	RNF19A	MSC	RGS1		FIGNL1	PTK2B
C12orf57	PTP4A2	ITGAL	CDK17	SPAG9	DZIP3		BCAT1	AOAH
TAF4B	CAST	SLAMF7	FBXO34	RANGAP1	CD2		TIPIN	CD2AP
IL23A	MTPN	GYG1	STK17A	FYN	BCAS4		IDH2	BRD7
CNKSR2	SH3BP2	PKM	JMJD1C	MAST4	ST8SIA1		SNRPF	BTBD1
CCDC57	ITGAL	FUT8	DUSP10	TRAT1	HLA-DRB5		DCTPP1	NEDD9
SPINK2	PLAC8	OPTN	GPBP1	ABCC1	GPD2		RNASEH2B	PARP8
IL6ST	NBEAL2	GYPC	CD28	ARPP19	SLA		CKAP2	PTCD3
GPR155	UTRN	ARPC2	BAZ1A	EIF4G2	PAG1		KPNA2	CDK12
TRAF3IP2	KLRC3	CCR5	CHD2	WIPF1	AKAP5		SLC1A5	LPIN2
TOP1MT	PPP2R5C	PLEKHF1	OSER1	IQGAP1	VOPP1		SNX10	REPS1
TRMT1	MAPK1	VMP1	ATP1A1	BIRC2	LIMS1		MCUR1	SLC9A9
CRTC3	NKG7	CSK	PRNP	RUNX3	TIGIT		MTHFD1	MAP4K5
MSL3	CD247	AOAH	ZFP36L1	RFTN1	SH3KBP1		SLBP	CLCN3
SEPT6	IL10RA	MFSD10	TUBB4B	HIF1A	APOBEC3D		KHDRBS1
MAP4K2	PLEKHF1	TMOD3	BCL2A1	PKIA	ATP9A		PSMA4
PDE9A	ARHGAP10	UBALD2	SNAPC1	RHBDD2	CD84		PRIM1
RASSF3	PRR5L	BDH1	DKK3	UBALD1	TIMMDC1		WEE1
TOMM20	CMC1	PRKCA	DDX21	TNFRSF1B	ADTRP		RAC1
DIP2B	RAB4B	DAPP1	LEPROTL1	COPB1	EOMES		TUBB4B
RCC1	DDX5	DARS	LRIG1	AKIRIN2	CFLAR		ATF4
RAB43	PDIA3	PSMA4	PERP	PAK2	RILPL2		FAM83D
SLC25A45	EVA1C	NSMCE1	PPP1R2	TRPC4AP	NAB1		CEP128
LTA4H	CTSS	TAB2	HERPUD1	TMEM248	BPGM		ANAPC15
DNMT3A	ZBTB38	GZMB	MT2A	RUNX2	KCNK5		SLC25A3
SYDE2	IGF2R	MSN	PGAP1	RC3H1	RFX5		PGAM1
PLAC8	CXXC5	NARF	ARID5B	TRAF1	NFAT5		NDUFAB1
RNF138	MSN	PRDX1	PPIL4	DR1	ZNF821		SLC7A1
SLC7A6	POLR3GL	NEDD9	RAB30	PDE3B	METTL8		PPP4C
CERS6	PTPRA	LCP1	TRA2A	DDI2	TRIM69		VIM
	CST7	S100A10	RSRC2	UBE2A	HLA-DMB		CCT6A
	FCRL3	FRMD4B	TP53BP2	RABIF	IKZF3		TPM4
		DOCK10	WSB1	USP12	IKZF2		BUD13
		ARHGAP18	NFATC1	IL4R	ACTA2		TMX1
		NDUFAB1	SMCHD1	NFKB1	CD8A		PSMD8
		HSP90B1	KLHL6	BZW1	TRMT112		FANCL
		FGFR1OP2	RNF168	SRGN	HIVEP1		COX17
		HLA-DMB	CDC37L1	GOLPH3	SUB1		ARPC2
			CCNT1	RELA	APOBEC3F		CHAMP1
			TOM1	MRFAP1	ICOS		UBE2A
			ITM2C	P4HA1	STX11		PPM1G
			DNAJB4	SAR1B	LBH		PCBP1
			TOPORS	ATF2	KIF3B		ATAD3A
			DUSP5	AP4M1	FUT8		EIF3A
			SMAP2	PRRC2C	FANCL		SERBP1
			PMAIP1	NOP58	EED
			SRGN	RHOG	TDG
			RBM8A	SEC24A	TIMD4
			P2RY10	UBE2K	DUSP4
			ICOS	CREBZF	PTPN11
			NFATC2	RIT1	NINJ2
			FOXO1	ABCG1	HSPA4
			MAP3K8	NAB1	UBASH3B
			RAB9A	TFRC	PMAIP1
			MOB4	MAP2K1	HBS1L
			TTC39C	IL18RAP	XCL2
			GNL3	YARS	FAM184A
			ABCG1	FKBP5	EIF4E
			CXCR5	PDGFA	ZC3H7A
			TAF1D	PRKX	C21orf91
				GK	SGK1
				GNA13	OGG1
				LGALS8	SFXN2
				FBXL3	PGAM1
				COX20	ARPC5L
				FBRS	DYNLL1
				PREP	CCR5
				LGALS3	GCA
				PRR14	CD109
				CLDND1	SH2D1A
				PLCXD2	VCP
				ZNF326	PHTF1
				ITK	PPP1R12A
				SS18L2	HNRNPK
				VIM	MCTP2
				DEGS1	LAX1
				YAF2	KIF21A
				ATP2B4	ENSA
				GINM1	NFIL3
				KIF13B	SUPT3H
				LRRFIP1	ZBTB38
				STAT3	TOMM34
				GPX4	ZEB1
				P2RY10	CALR
				SMU1	PEBP1
				CRY1	ELMO1
				SLC25A19	DUSP5
				ENY2	PPID
				AKAP5	PRR5L
				YPEL2	ALCAM
				GRAMD1A	DNAJB4
				HES4	MAPRE2
				CSNK1G3	KIAA1671
				HSPA13	PRPF38B
					TYMP
					HAPLN3
					OSBPL3
					PELI1
					POLR2K
					MTX3
					ITM2C
					STAT3
					SLC27A2
