## Supplementary Table 7 for "Scalable transcription factor mapping uncovers the regulatory dynamics of natural and synthetic transcription factors in human T cell states"

	Proportion of Genes Bound
Program	RBPJ	SOX4	TCF7	TOX	TOX2
Stemness	0.160493827	0.469135802	0.802469136	0.037037037	0.098765432
Terminal Effector	0.084337349	0.036144578	0.192771084	0.759036145	0.060240964
Effector	0.494382022	0.033707865	0.191011236	0.438202247	0.06741573
Acute Activation	0.477477477	0.297297297	0.324324324	0.216216216	0.324324324
NFkB Signaling	0.586206897	0.262068966	0.324137931	0.255172414	0.2
Exhaustion	0.285714286	0.090909091	0.149350649	0.818181818	0.545454545
Interferon Response	0.333333333	0.055555556	0.138888889	0.555555556	0.194444444
Cell Cycle	0.447916667	0.03125	0.09375	0.239583333	0.5
Membrane Remodeling	0.2	0.030769231	0.4	0.507692308	0
