## Supplementary Table 8 for "Scalable transcription factor mapping uncovers the regulatory dynamics of natural and synthetic transcription factors in human T cell states"

PRIMERS
Application	Primer Name	Sequence
qPCR	CXCL13_Fw	GCCTCTCTCCAGTCCAAGGTGT
qPCR	CXCL13_Rv	GACAACCATTCCCACGGGGC
qPCR	TNF_Fw	CCCAGAGGGAAGAGTTCCCCA
qPCR	TNF_Rv	GGCTTGTCACTCGGGGTTCG
qPCR	IFNG_Fw	GCATCCAAAAGAGTGTGGAGACCA
qPCR	IFNG_Rv	TGGACATTCAAGTCAGTTACCGAA
qPCR	GZMK_Fw	AGACCTTCTGACACCCTGCGA
qPCR	GZMK_Rv	GCCCCCTGAGTCACCCTTACA
qPCR	GZMB_Fw	ATCGGGGGACATGAGGCCAA
qPCR	GZMB_Rv	GGTGACATTTATGGAGCTTCCCCA
qPCR	ACTB_Fw	CACCATTGGCAATGAGCGGTTC
qPCR	ACTB_Rv	AGGTCTTTGCGGATGTCCACGT
TFlex reverse transcription	SMART_Nest_dT18VN	AAGCAGTGGTATCAACGCAGAGTAGCCATGAAGCTCACGCAATTTTTTTTTTTTTTTTTTVN
Standard CCs reverse transcription	SMART_dt18VN	AAGCAGTGGTATCAACGCAGAGTACGTTTTTTTTTTTTTTTTTTVN
TFlex first round of PCR of SRT-derived transcripts	V3_SRT_Amp	TGGAGCCCCATTTAATAATACGACTCACTA
TFlex first round of PCR and Standard CCs PCR of SRT-derived transcripts	SMART	AAGCAGTGGTATCAACGCAGAGT
Standard CCs PCR of SRT-derived transcripts	Standard_CCs_SRT_Amp	CATTGACAAGCACGCCTCACG
TFlex second round of PCR of SRT-derived transcripts	V2_LacZ_SRT_Amp	CGGACACGTACTCACTGACCT
TFlex second round of PCR of SRT-derived transcripts	SMART_Amp_2	GAGTAGCCATGAAGCTCACGCAA
TFlex library amplification	TFlex_i5_library_amplification (index sequence position underlined)	AATGATACGGCGACCACCGAGATCTACACNNNNNNNNNNACACTCTTTCCCTACACGACGCTCTTCCGATCTTAGCTATCCTTCGCAAGACCCTTC
Standard CCs library amplification	Standard_CCs_i5_library_amplification (index sequence position underlined)	AATGATACGGCGACCACCGAGATCTACACNNNNNNNNNNACACTCTTTCCCTACACGACGCTCTTCCGATCTTAGCGTCAATTTTACGCAGACTATCTTT
TFlex and Standard CCs library amplification	Nextera N7 indexed primer (index sequence position underlined)	CAAGCAGAAGACGGCATACGAGATNNNNNNNNNNGTCTCGTGGGCTCGG
TFlex - PCR generation of SRT barcode pools with defined sample barcode	TFlex_SRT_Fw	ATGGCAGTTCGTTTCTTAGGATCTATAACAAGAAAATATATATATAATAAGTTATCACGT
TFlex - PCR generation of SRT barcode pools with defined sample barcode	TFlex_SRT_Rv (Primer ordered with 'N' nucleotides - not a placeholder)	ATCCTTCGCAAGACCCTTC <10bp sample barcode> NNNNNNNNNNNNNNN ATGGCAGTTCGTTTC
	Sense orientation TFlex sample barcode sequences (minimum hamming distance is 5):	AAGGCAGACG
	Sense orientation TFlex sample barcode sequences (minimum hamming distance is 5):	TACCGCTGAC
	Sense orientation TFlex sample barcode sequences (minimum hamming distance is 5):	AAGATTAGAC
	Sense orientation TFlex sample barcode sequences (minimum hamming distance is 5):	AGTATGACCG
	Sense orientation TFlex sample barcode sequences (minimum hamming distance is 5):	TACTAGGTTG
	Sense orientation TFlex sample barcode sequences (minimum hamming distance is 5):	CTCTGGATTA
	Sense orientation TFlex sample barcode sequences (minimum hamming distance is 5):	AGTTAACGAT
	Sense orientation TFlex sample barcode sequences (minimum hamming distance is 5):	GAGACACGTC
	Sense orientation TFlex sample barcode sequences (minimum hamming distance is 5):	GTAATGCTTC
Standard CCs - Generating the 25 barcoded standard CCs vector	Standard_CCs_25_barcode_SRT_pool_Fw_1	GGTTAAGAGCTCCTGAGATGCAGGTAC
Standard CCs - Generating the 25 barcoded standard CCs vector	Standard_CCs_25_barcode_SRT_pool_Rv_1	TCTCTAGAATTCGTGCTGGAGGACCTAAG
Standard CCs - Generating the 25 barcoded standard CCs vector	Standard_CCs_25_barcode_SRT_pool_Fw_2	CTCGACGAATTCTCTAGAGAGCATAG
Standard CCs - Generating the 25 barcoded standard CCs vector	Standard_CCs_25_barcode_SRT_pool_Rv_2 ('N' represents reverse complement sequence of one of the 25 barcodes)	CAGGAGCTCTTAACCNNNNAAAGATAGTCTGC
	Sense orientation standard CCs SRT barcode sequences:	CAAC
	Sense orientation standard CCs SRT barcode sequences:	CTGA
	Sense orientation standard CCs SRT barcode sequences:	GCAT
	Sense orientation standard CCs SRT barcode sequences:	GTAC
	Sense orientation standard CCs SRT barcode sequences:	CACA
	Sense orientation standard CCs SRT barcode sequences:	TGAC
	Sense orientation standard CCs SRT barcode sequences:	GTCA
	Sense orientation standard CCs SRT barcode sequences:	CGAT
	Sense orientation standard CCs SRT barcode sequences:	CTCT
	Sense orientation standard CCs SRT barcode sequences:	TCGA
	Sense orientation standard CCs SRT barcode sequences:	GAAG
	Sense orientation standard CCs SRT barcode sequences:	CATG
	Sense orientation standard CCs SRT barcode sequences:	GTTG
	Sense orientation standard CCs SRT barcode sequences:	CTTC
	Sense orientation standard CCs SRT barcode sequences:	GCTA
	Sense orientation standard CCs SRT barcode sequences:	GAGA
	Sense orientation standard CCs SRT barcode sequences:	GTGT
	Sense orientation standard CCs SRT barcode sequences:	CGTA
	Sense orientation standard CCs SRT barcode sequences:	TGGT
	Sense orientation standard CCs SRT barcode sequences:	GGAA
	Sense orientation standard CCs SRT barcode sequences:	ACAC
	Sense orientation standard CCs SRT barcode sequences:	TCAG
	Sense orientation standard CCs SRT barcode sequences:	TTGG
	Sense orientation standard CCs SRT barcode sequences:	CAGT
TF-HyPBase Fusion Protein DNA Sequences
Transcription Factor/Protein	Source	Accession number (as of 09/04/2025)	Sequence
HyPBase	Robi Mitra Lab	NA	atgggcagcagcctggacgacgagcacatcctgagcgccctgctgcagagcgacgacgagctggtcggcgaggacagcgacagcgaggtgagcgaccacgtgagcgaggacgacgtgcagtccgacaccgaggaggccttcatcgacgaggtgcacgaggtgcagcctaccagcagcggctccgagatcctggacgagcagaacgtgatcgagcagcccggcagctccctggccagcaacaggatcctgaccctgccccagaggaccatcaggggcaagaacaagcactgctggtccacctccaagcccaccaggcggagcagggtgtccgccctgaacatcgtgagaagccagaggggccccaccaggatgtgcaggaacatctacgaccccctgctg…
TOX-L3-HyPBase (has silent point mutation: 732G>A)	Cloned from cDNA of PBMCs	NM_014729.3	atggacgtaagattttatccacctccagcccagcccgccgctgcgcccgacgctccctgtctgggaccttctccctgcctggacccctactattgcaacaagtttgacggtgagaacatgtatatgagcatgacagagccgagccaggactatgtgccagccagccagtcctaccctggtccaagcctggaaagtgaagacttcaacattccaccaattactcctccttccctcccagaccactcgctggtgcacctgaatgaagttgagtctggttaccattctctgtgtcaccccatgaaccataatggcctgctaccatttcatccacaaaacatggacctccctgaaatcacagtctccaatatgctgggccaggatggaacactgctttctaat…
TOX2-L3-HyPBase	Addgene: pPB-cT3G-cERP2-TOX2 (Plasmid #192920)	NM_001098797.2	atggacgtccgcctgtacccctcggcgcccgcggtgggcgcgcggcccggggccgagccggccggcctggcgcacctggactattaccacggcggcaagtttgatggtgacagtgcctacgtggggatgagtgacggaaacccagagctcctgtcaaccagccagacctacaacggccagagcgagaacaacgaagactatgagatccccccgataacacctcccaacctcccggagccatccctcctgcacctgggggaccacgaagccagctaccactcgctgtgccacggcctcacccccaacggtctgctccctgcctactcctatcaggccatggacctcccagccatcatggtgtccaacatgctagcacaggacagccacctgctgtcgggc…
TCF7-L3-HyPBase	Addgene: pcDNA3-HA-TCF1 (Plasmid #40620)	NM_003202.5	atgccgcagctggactccggcgggggcggcgcgggcggcggcgacgacctcggcgcgccggacgagctgctggccttccaggatgaaggcgaggagcaggacgacaagagccgcgacagcgccgccggtcccgagcgcgacctggccgagctcaagtcgtcgctcgtgaacgagtccgagggcgcggccggcggcgcagggatcccgggggtcccgggggccggcgccggggcccgcggcgaggccgaggctctcgggcgggaacacgctgcgcagagactcttcccggacaaacttccagagcccctggaggacggcctgaaggccccggagtgcaccagcggcatgtacaaagagaccgtctactccgccttcaatctgctcatgcattacccaccc…
RBPJ-L3-HyPBase (has silent point mutation: 1299A>G)	Addgene: PCMV10-RBPJ (Plasmid #84601)	NM_015874.6	atggaccacacggagggctcgcccgcggaggagccgcctgcgcatgctccatcgcctgggaaatttggtgagcggcctccacctaaacgacttactagggaagctatgcgaaattatttaaaagagcgaggggatcaaacagtacttattcttcatgcaaaagttgcacagaagtcatatggaaatgaaaaaaggtttttttgcccacctccttgtgtatatcttatgggcagtggatggaagaaaaaaaaagaacaaatggaacgcgatggttgttctgaacaagagtctcaaccgtgtgcatttattgggataggaaatagtgaccaagaaatgcagcagctaaacttggaaggaaagaactattgcacagccaaaacattgtatatatctgactca…
SOX4-L3-HyPBase	Addgene: pcDNA3-HA-SOX4 (Plasmid #110367)	NM_003107.3	atggtgcagcaaaccaacaatgccgagaacacggaagcgctgctggccggcgagagctcggactcgggcgccggcctcgagctgggaatcgcctcctcccccacgcccggctccaccgcctccacgggcggcaaggccgacgacccgagctggtgcaagaccccgagtgggcacatcaagcgacccatgaacgccttcatggtgtggtcgcagatcgagcggcgcaagatcatggagcagtcgcccgacatgcacaacgccgagatctccaagcggctgggcaaacgctggaagctgctcaaagacagcgacaagatccctttcattcgagaggcggagcggctgcgcctcaagcacatggctgactaccccgactacaagtaccggcccaggaagaag…
JUN-L3-HyPBase (human codon optimized)	Ansuman Satpathy Lab	NM_002228.4	atgacagccaaaatggagactacgttttacgatgacgcacttaatgcaagttttctgcccagcgaatcagggccctacggttatagcaatcccaaaattcttaagcaatctatgacgttaaatttggctgatcctgtcggtagtttgaaaccacatctgagagcaaagaattccgatctgttgacttcacctgatgttggtttattaaaattggcatccccagaattggaaagactcatcattcaatcatctaatggtcatattactacaacacccacgcctacacaatttctctgtccaaagaatgttaccgacgaacaagaagggtttgcagaaggttttgtcagagctttagcggagctccattcacaaaataccttgccaagtgttacttcagcc…
FOSL1-L3-HyPBase (human codon optimized)	Ansuman Satpathy Lab	NM_005438.5	atgtttcgtgattttggtgagcctggaccttcttcaggaaatggggggggttatggcggaccggcacaaccgcctgcggcggcccaagctgctcaacagaaatttcatttggtaccgtccattaatacgatgtctgggtcacaagaacttcaatggatggttcaaccacactttcttggcccttcttcatatcctcgccccttgacgtatccacaatattctccaccccagccgcgacccggggttattcgagctctcggaccaccacccggcgtcagaaggcgtccgtgcgagcaaatttcaccagaagaggaagaacgtcgtagggtcagaagagaaaggaataaactcgccgccgcaaaatgtcgtaatcgcagaaaagagcttactgattttctc…
BATF-L3-HyPBase (human codon optimized)	Ansuman Satpathy Lab	NM_006399.5	atgcctcacagctccgacagcagtgactccagcttcagccgctctcctccccctggcaaacaggactcatctgatgatgtgagaagagttcagaggagggagaaaaatcgtattgccgcccagaagagccgacagaggcagacacagaaggccgacaccctgcacctggagagcgaagatctggagaaacagaacgcggctctacgcaaggagatcaagcagctcacagaggaactgaagtacttcacgtcggtgctgaacagccacgagcccctgtgctcggtgctggccgccagcacgccctcgccccccgaggtggtgtacagcgcccacgcattccaccaacctcatgtcagctccccgcgcttccagcccgcagcagcaaaactgggtggaggt…
JUN.FOS.BATF-L3-HyPBase	Ansuman Satpathy Lab	NA	atgaccgccaaaatggaaaccactttctacgatgacgcgctgaatgcaagttttctgccttctgaatcaggcccatacgggtattccaatccgaaaattctcaagcaatctatgacactcaatctcgctgatccggtaggctcacttaaaccccatctgcgggctaagaattctgatttgcttacatccccggatgttggattgcttaaactcgccagtcctgaacttgaacgtttgattatacaaagctccaatggtcatataactacaactcccactcctactcaatttctgtgtccgaagaatgtcaccgacgaacaagaaggatttgcagaagggtttgtcagggcattggcagagctccattctcaaaatacactcccatcagtaacctcagca…
MAFF.ATF3.BATF-L3-HyPBase	Ansuman Satpathy Lab	NA	atgtctgtggatcccctatccagcaaagctctaaagatcaagcgagagctgagcgagaacacgccgcacctgtcggaggatgaaaggaaaaagaggcgacgagaaagaaataagattgcagctgcaaagtgccgaaacaagaagaaggaaaagacggagtgcctgcagaaagagtcggagaagctggaaagtgtgaatgctgaactgaaggctcagattgaggagctcaagaacgagaagcagcatttgatatacatgctcaaccttcaccgacgcctgtgccccatggattgtgcctcctgctcagctccagggctcctgggctgctgggaccaggctgaggggctcctgggccctggcccacagggacaacatggctgccgggagcagctggagctg…
BATF3.JDP2.BATF2-L3-HyPBase	Ansuman Satpathy Lab	NA	atgtcgcaagggctcccggccgccggcagcgtcctgcagaggagcgtcgcggcgcccgggaaccaacctcaacctcaaccacaacaacaaagccctgaggaggaggagcgaaggaaaaggcgccgggagaagaacaaagtcgcagcagcccgatgccggaacaagaagaaggagcgcacggagtttctgcagcgggaatccgagcggctggaactcatgaacgcagagctcaagacccagattgaggagctgaagcaggagcggcagcagctcatcctgatgctgaaccgacaccgacgcctgtgccccatggattgtgcctcctgctcagctccagggctcctgggctgctgggaccaggctgaggggctcctgggccctggcccacagggacaacat…
BATF3.BATF2.MAFF-L3-HyPBase	Ansuman Satpathy Lab	NA	atgtcgcaagggctcccggccgccggcagcgtcctgcagaggagcgtcgcggcgcccgggaaccagccgcagccgcagccgcagcagcagagccctgaggaggagcaacaaaggcagctgaagaagcagaagaaccgggcagccgcccagcgaagccggcagaagcacacagacaaggcagacgccctgcaccagcagcacgagtctctggaaaaagacaacctcgccctgcggaaggagatccagtccctgcaggccgagctggcgtggtggagccggaccctgcacgtgcaccgaggatttgctcggtctgttgctgcagctcgaggacctgcgaccctggtcgctcccgctagtgttataactattgtgaaatcaactcctgggagcggcagtggg…
FOSL1.BATF.MAFA-L3-HyPBase	Ansuman Satpathy Lab	NA	atgtttagggattttggcgagcctggtccaagtagcggtaatggtggtggatatggtggacctgcccaaccgcctgctgccgcccaagcggctcaacagaaatttcatctcgtaccttctattaatactatgtcaggttctcaagaactccaatggatggttcaaccacactttctcggaccttcctcatatccaagaccattaacttatcctcaatattccccacctcagcctcgtcccggggttattagggcgctcggcccaccccctggcgtccggagacgcccatgcgagcaaatatcccctgaggaggatgtgagaagagttcagaggagggagaaaaatcgtattgccgcccagaagagccgacagaggcagacacagaaggccgacaccctg…
SRT-tCD34 Minicircle Vector DNA Sequences
Name	Sequence
P60 Minicircle Standard CCs SRT-tCD34	gggcagagcgcacatcgcccacagtccccgagaagttggggggaggggtcggcaattgaaccggtgcctagagaaggtggcgcggggtaaactgggaaagtgatgtcgtgtactggctccgcctttttcccgagggtgggggagaaccgtatataagtgcagtagtcgccgtgaacgttctttttcgcaacgggtttgccgccagaacacaggtaagtgccgtgtgtggttcccgcgggcctggcctctttacgggttatggcccttgcgtgccttgaattacttccacgcccctggctgcagtacgtgattcttgatcccgagcttcgggttggaagtgggtgggagagttcgaggccttgcgcttaaggagccccttcgcctcgtgcttgagttgag…
P167 Minicircle TFlex SRT-tCD34	gggcagagcgcacatcgcccacagtccccgagaagttggggggaggggtcggcaattgaaccggtgcctagagaaggtggcgcggggtaaactgggaaagtgatgtcgtgtactggctccgcctttttcccgagggtgggggagaaccgtatataagtgcagtagtcgccgtgaacgttctttttcgcaacgggtttgccgccagaacacaggtaagtgccgtgtgtggttcccgcgggcctggcctctttacgggttatggcccttgcgtgccttgaattacttccacgcccctggctgcagtacgtgattcttgatcccgagcttcgggttggaagtgggtgggagagttcgaggccttgcgcttaaggagccccttcgcctcgtgcttgagttgag…
